# Age-related DNA methylation changes are sex-specific: a comprehensive assessment

**DOI:** 10.1101/2020.01.15.905224

**Authors:** Igor Yusipov, Maria Giulia Bacalini, Alena Kalyakulina, Mikhail Krivonosov, Chiara Pirazzini, Noémie Gensous, Francesco Ravaioli, Maddalena Milazzo, Cristina Giuliani, Maria Vedunova, Giovanni Fiorito, Amedeo Gagliardi, Silvia Polidoro, Paolo Garagnani, Mikhail Ivanchenko, Claudio Franceschi

## Abstract

In humans, females live longer than males but experience a worse longevity, as genome-wide autosomal DNA methylation differences between males and females have been reported. So far, few studies have investigated if DNA methylation is differently affected by aging in males and females. We performed a meta-analysis of 4 large whole blood datasets, comparing 4 aspects of epigenetic age-dependent remodeling between the two sexes: differential methylation, variability, epimutations and entropy. We reported that a large fraction (43%) of sex-associated probes undergoes age-associated DNA methylation changes, and that a limited number of probes shows age-by-sex interaction. We experimentally validated 2 regions mapping in *FIGN* and *PRR4* genes, and showed sex-specific deviations of their methylation patterns in models of decelerated (centenarians) and accelerated (Down syndrome) aging. While we did not find sex differences in the age-associated increase in epimutations and in entropy, we showed that the number of probes showing age-related increase in methylation variability is 15 times higher in males compared to females. Our results can offer new epigenetic tools to study the interaction between aging and sex and can pave the way to the identification of molecular triggers of sex differences in longevity and age-related diseases prevalence.
