## Supplementary File 3 for "Age-related DNA methylation changes are sex-specific: a comprehensive assessment"

### Sheet: saDMPs
ID	Ontology	Description	Size	Count	pvalue	padj
GO:0007156	homophilic cell adhesion via plasma membrane adhesion molecules	BP	160	98.1323	5.2096e-09	8.72087e-06
GO:0003002	regionalization	BP	339	189	7.48277e-08	4.81259e-05
GO:0007389	pattern specification process	BP	429	229	8.62471e-08	4.81259e-05
GO:0009952	anterior/posterior pattern specification	BP	209	124	2.11208e-07	8.83904e-05
GO:0098742	cell-cell adhesion via plasma-membrane adhesion molecules	BP	260	139.632	3.50731e-07	0.000110716
GO:0019932	second-messenger-mediated signaling	BP	420	203	1.65553e-06	0.000346419
GO:0048568	embryonic organ development	BP	416	214.333	5.50918e-05	0.00546975
GO:0050804	modulation of synaptic transmission	BP	422	214	5.96512e-05	0.00546975
GO:0050890	cognition	BP	280	145.5	6.26936e-05	0.00546975
GO:0007187	G-protein coupled receptor signaling pathway, coupled to cyclic nucleotide second messenger	BP	241	115	6.96563e-05	0.00546975
GO:0007611	learning or memory	BP	245	129	0.000109096	0.00606278
GO:0001101	response to acid chemical	BP	328	159.036	0.000171454	0.0086974

### Sheet: snaDMPs
ID	Ontology	Description	Size	Count	pvalue	padj
