## Supplementary File 4 for "Age-related DNA methylation changes are sex-specific: a comprehensive assessment"

### Sheet: Supplementary File 4
CpG probe	CHR	MAPINFO	UCSC_REFGENE_NAME	RELATION_TO_UCSC_CPG_ISLAND	Direction interaction age-by-sex	Bonferroni corrected p-value interaction age-by-sex	sDMP in Inoshita et al., 2015	sDMP in Singmann et al., 2015	sDMP in Yousefi et al., 2015	age-by-sex interaction in McCartnery et al., 2020 (Table S4)
cg18834375	2	164593810	FIGN	S_Shore	----	4.9776e-08				1
cg08726667	16	28573379	CCDC101		----	2.53569e-07
cg25748357	7	50799978	GRB10;GRB10;GRB10		++++	0.000474806
cg19458410	21	35985263	RCAN1;RCAN1	N_Shore	++++	0.000551864
cg26227957	1	19547285	KIAA0090		++++	0.000643022				1
cg25291941	8	99129319	POP1;POP1;POP1;HRSP12	N_Shore	++++	0.0042267
cg12050508	6	138202458	TNFAIP3		++++	0.00531534
cg13091627	1	153518476	S100A4;S100A4		++++	0.00685649

### Sheet: Legend
CpG probe	CpG probe from Illumina 450k
CHR	chromosome
MAPINFO	coordinates of the probe in the chromosome
UCSC_REFGENE_NAME	name of the Gene according to UCSC Genome Browser
RELATION_TO_UCSC_CPG_ISLAND	position of the CpG probe according to the CpG island (Island: within the CpG island; N-Shore: shore at the 5’ of the CpG island; S-Shore: shore at the 3’ of the CpG island; N-Shelf: shelf at the 5’ of the CpG island; Shores are defined as the 2000 bp upstream and downstream the CpG islands; Shelves are defined as the regions at 2000-4000 bp upstream and downstream the islands
Direction interaction age-by-sex	Direction of age-by-sex interaction of adjusted beta values in the 4 datasets; Datasets order: GSE40279, GSE87571, EPIC and GSE55763
Bonferroni corrected p-value interaction age-by-sex	p-value resulting from the meta-analysis of age-by-sex interaction of adjusted beta values in the 4 datasets, after Bonferroni correction
sDMP in Inoshita et al., 2015	1: the probe was reported as differentially methylated between males and females in Inoshita et al., 2015
sDMP in Singmann et al., 2015	1: the probe was reported as differentially methylated between males and females in Singmann et al., 2015
sDMP in Yousefi et al., 2015	1: the probe was reported as differentially methylated between males and females in Yousefi et al., 2015
age-by-sex interaction in McCartnery et al., 2020 (Table S4)	1: the probe was reported to have an age-by-sex interaction in McCartney et al., 2020
