## Supplementary material for "Age-related DNA methylation changes are sex-specific: a comprehensive assessment": Supplemetary File 5

### Sheet: Centenarians
	(A)	(B)	(C)	(D)	(E)	(F)
FIGN_CpG_1	0.439989314905731	0.769385977579175	0.0103184101080775	0.0672540159239187	0.0118218876230214	0.340635171897034
FIGN_CpG_3.4.5	0.463523782529123	0.638963313973618	0.000168605648169294	0.00219285546874402	0.159720466527453	0.218442315878399
FIGN_CpG_6	0.49531587937414	0.211955849710512	0.00269490622700148	0.00996768900476315	0.128784386538488	0.529994264654841
FIGN_CpG_9	0.310965947522003	0.946111164971126	0.000102186859785195	0.029282956388324	0.0387165872927991	0.16244415397969
FIGN_CpG_11	0.72382667697571	0.248113086972416	9.66171713021e-05	0.0222196736726903	0.109500978246733	0.172446161252315
FIGN_CpG_12	0.878355263965725	0.480634023404328	0.000553656179279128	0.00171294650122073	0.58354172043353	0.166770798426518
FIGN_CpG_13	0.685408536196271	0.209152824994995	5.81948632927274e-05	0.00303404715871418	0.301163728044026	0.52147682977394
	(A)	(B)	(C)	(D)	(E)	(F)
PRR4_CpG_1	0.153066436646345	0.442099793546882	0.0343853156177556	0.609066691075524	0.253365856684246	0.851790570367092
PRR4_CpG_2	0.483929013602595	0.40014806300475	0.710132436816946	0.0935599315696122	0.0334220008800354	0.146006751524789
PRR4_CpG_3	0.777692104495288	0.0553451014505153	7.39991445503324e-06	0.0100264146169698	0.00779182090979824	0.00114744541901906
PRR4_CpG_4	0.777692104495288	0.0553451014505153	7.39991445503324e-06	0.0100264146169698	0.00779182090979824	0.00114744541901906
PRR4_CpG_5	0.307914614916087	0.312813856156037	0.0729864643451795	0.0620779611975379	0.136800882223593	0.430400221137606
(A) Anova between control (>80, <100 years) and centenarian males
(B) Anova between control (>80,<100 years) and centenarian females
(C) Anova between males and females in controls, correcting for age
(D) Anova between males and females in centenarians, correcting for age
(E) F-test between control (>80, <100 years) and centenarian males
(F) F-test between control (>80, <100 years) and centenarian females

### Sheet: Offspring
	(A)	(B)	(C)	(D)	(E)	(F)
FIGN_CpG_1	0.351694926457676	0.0629833105838748	1.78002392796185e-08	0.0247720051478104	0.332056713995483	0.549013342898809
FIGN_CpG_3.4.5	0.572585423644619	0.131905101660713	1.02381325491742e-12	0.0966451434847837	0.404210260009996	0.375259593806452
FIGN_CpG_6	0.514388437917093	0.161810560248555	7.26725636430137e-09	0.0145170551834925	0.548887835942923	0.986003745067106
FIGN_CpG_9	0.369666331030696	0.394239308858162	9.3467999782234e-11	0.13442611966463	0.664304816387162	0.428588136488287
FIGN_CpG_11	0.796519370876749	0.209102013386184	2.99194588066478e-09	0.100497636129579	0.797393239345796	0.847447348659849
FIGN_CpG_12	0.578451729582518	0.397519463920391	6.50997650161793e-09	0.0895958029919226	0.63136765585768	0.361127389628481
FIGN_CpG_13	0.542232078112687	0.0112838695354895	5.01913416103307e-12	0.214848934499953	0.33502403491476	0.368353027215395
	(A)	(B)	(C)	(D)	(E)	(F)
PRR4_CpG_1	0.345843345076804	0.432215545579856	0.100898540698196	0.474230941326399	0.0388743889078301	8.85513884441025e-13
PRR4_CpG_2	0.569233694281434	0.0629487423605342	0.11503063694535	0.00578724670224494	0.971881562596363	0.02855608920766
PRR4_CpG_3	0.188237025501784	0.912640116011125	5.46659869527334e-22	3.85206625234802e-05	0.157932649486933	0.104948570183579
PRR4_CpG_4	0.188237025501784	0.912640116011125	5.46659869527334e-22	3.85206625234802e-05	0.157932649486933	0.104948570183579
PRR4_CpG_5	0.395978885326898	0.503089757472353	0.000410269600730048	0.0756804330621374	4.1472891109732e-06	0.0689042359569554
(A) Anova between control (>54, <90 years) and offspring males, correcting for age
(B) Anova between control (>54, <90 years) and offspring females, correcting for age
(C) Anova between males and females in controls, correcting for age
(D) Anova between males and females in offspring, correcting for age
(E) F-test between control (>54, <90 years) and offspring males
(F) F-test between control (>54, <90 years) and offspring females

### Sheet: Down syndrome
	(A)	(B)	(C)	(D)	(E)	(F)
FIGN_CpG_1	0.0450154982051347	0.148477284019509	0.000217064953281194	0.594486976435848	0.888444492932534	0.928484623955802
FIGN_CpG_3.4.5	0.499288247251401	0.44872131206897	1.11096090520604e-11	0.044379818852605	0.576279082001534	0.187133630548265
FIGN_CpG_6	0.215727153745363	0.131048043891002	4.17339202406413e-08	0.0381710674675625	0.761797387774134	0.241279135975257
FIGN_CpG_9	0.170726649360877	0.463682557543727	2.75391498414971e-07	0.726805683831986	0.97910797777375	0.660370208055332
FIGN_CpG_11	0.38936533550299	0.25526219299153	5.66341358763626e-09	0.880948819148781	0.715044614745557	0.424506743467953
FIGN_CpG_12	0.531027943489676	0.316425052841977	0.0001541514189951	0.397222046223413	0.0405516727505615	0.0867479125894083
FIGN_CpG_13	0.893930574283481	0.440113667886229	8.89973695175485e-09	0.792492783655571	0.474162882564689	0.930088617937689
	(A)	(B)	(C)	(D)	(E)	(F)
PRR4_CpG_1	0.533669849596254	0.31579026072263	0.138853370299346	0.0321532759804605	0.0421443158519252	5.90874296158006e-07
PRR4_CpG_2	2.91852623282514e-06	0.0624978002481662	0.00897109194319609	0.00815602074662037	0.108146675113254	0.680470316383808
PRR4_CpG_3	0.812239504815179	6.25538640994373e-05	4.97656331923409e-38	0.00672780748759414	0.19374374933745	0.160593510563607
PRR4_CpG_4	0.812239504815179	6.25538640994373e-05	4.97656331923409e-38	0.00672780748759414	0.19374374933745	0.160593510563607
PRR4_CpG_5	0.001087882291428	0.133294727099622	0.0019385075157553	0.166950185357543	4.81991982507234e-06	0.0289167541596833
(A) Anova between control (>18, <67 years) and Down syndrome males, correcting for age
(B) Anova between control (>18, <67 years) and Down syndrome females, correcting for age
(C) Anova between males and females in controls, correcting for age
(D) Anova between males and females in Down syndrome, correcting for age
(E) F-test between control (>18, <67 years) and Down syndrome males
(F) F-test between control (>18, <67 years) and Down syndrome females
