## Supplementary File 7 for "Age-related DNA methylation changes are sex-specific: a comprehensive assessment"

### Sheet: females saVMPs
term_ID	description	FDR p-value	In common with male saVMPs
GO:0007626	locomotory behavior	0.00184162	1
GO:0019933	cAMP-mediated signaling	0.00184162	1
GO:0050768	negative regulation of neurogenesis	0.00234585
GO:0007389	pattern specification process	0.00234585	1
GO:0061138	morphogenesis of a branching epithelium	0.00306055
GO:0001763	morphogenesis of a branching structure	0.00306055
GO:0001501	skeletal system development	0.00306055	1
GO:0050890	cognition	0.00361327	1
GO:0060078	regulation of postsynaptic membrane potential	0.00392283	1
GO:0048705	skeletal system morphogenesis	0.00392283
GO:0001655	urogenital system development	0.00392283	1
GO:0003002	regionalization	0.00436415	1
GO:0021537	telencephalon development	0.00436415
GO:0048880	sensory system development	0.00563508	1
GO:0048762	mesenchymal cell differentiation	0.00563508
GO:0070372	regulation of ERK1 and ERK2 cascade	0.00771436
GO:0060173	limb development	0.00787952	1
GO:0048736	appendage development	0.00787952	1
GO:0060541	respiratory system development	0.00928539

### Sheet: males saVMPs
term_ID	description	FDR p-value	In common with female saVMPs
GO:0007156	homophilic cell adhesion via plasma membrane adhesion molecules	2.13993e-14
GO:0042391	regulation of membrane potential	5.79029e-10
GO:0050804	modulation of synaptic transmission	2.33024e-09
GO:0007389	pattern specification process	3.8699e-09	1
GO:0045165	cell fate commitment	4.81948e-08
GO:0003002	regionalization	1.05999e-07	1
GO:0034765	regulation of ion transmembrane transport	1.79019e-07
GO:0030900	forebrain development	1.79019e-07
GO:0006813	potassium ion transport	2.51015e-07
GO:0048562	embryonic organ morphogenesis	5.35057e-07
GO:0007187	G-protein coupled receptor signaling pathway, coupled to cyclic nucleotide second messenger	8.48985e-07
GO:0007188	adenylate cyclase-modulating G-protein coupled receptor signaling pathway	9.56093e-07
GO:0060078	regulation of postsynaptic membrane potential	1.03992e-06	1
GO:0050808	synapse organization	1.13999e-06
GO:0007626	locomotory behavior	2.07014e-06	1
GO:0006836	neurotransmitter transport	4.33012e-06
GO:0008016	regulation of heart contraction	9.25977e-06
GO:0060173	limb development	2.08018e-05	1
GO:0048736	appendage development	2.08018e-05	1
GO:0007605	sensory perception of sound	2.60976e-05
GO:0007416	synapse assembly	3.22033e-05
GO:0019933	cAMP-mediated signaling	5.50047e-05	1
GO:0050954	sensory perception of mechanical stimulus	5.5195e-05
GO:0035637	multicellular organismal signaling	7.25939e-05
GO:0050905	neuromuscular process	0.000112305
GO:0006816	calcium ion transport	0.000136804
GO:0010817	regulation of hormone levels	0.000207062
GO:0030198	extracellular matrix organization	0.000231846
GO:0050890	cognition	0.000257217	1
GO:0043062	extracellular structure organization	0.000276758
GO:0035270	endocrine system development	0.000296961
GO:0072503	cellular divalent inorganic cation homeostasis	0.000445246
GO:0048880	sensory system development	0.000489666	1
GO:0072511	divalent inorganic cation transport	0.00063577
GO:0019932	second-messenger-mediated signaling	0.000711377
GO:0072001	renal system development	0.000714825
GO:0006936	muscle contraction	0.00100577
GO:0051216	cartilage development	0.0011984
GO:0051588	regulation of neurotransmitter transport	0.0011984
GO:0001501	skeletal system development	0.00131099	1
GO:0015893	drug transport	0.00165463
GO:0046717	acid secretion	0.00211787
GO:0001655	urogenital system development	0.00241824	1
GO:0001505	regulation of neurotransmitter levels	0.00262241
GO:0055123	digestive system development	0.00320627
GO:0043524	negative regulation of neuron apoptotic process	0.00375751
GO:0060560	developmental growth involved in morphogenesis	0.00422571
GO:0010469	regulation of receptor activity	0.00443404
GO:0043588	skin development	0.00443404
GO:2001023	regulation of response to drug	0.00458142
GO:0003012	muscle system process	0.00458142
GO:0051146	striated muscle cell differentiation	0.00515822
GO:0006865	amino acid transport	0.00560015
GO:0071773	cellular response to BMP stimulus	0.00707783
GO:0015850	organic hydroxy compound transport	0.00763133
GO:0010038	response to metal ion	0.00780728
GO:0099003	vesicle-mediated transport in synapse	0.0096272
