## Supplementary File 1 for "Age-related DNA methylation changes are sex-specific: a comprehensive assessment"

### Sheet: Imprinted regions
Imprinted regions considered for enrichment analysis; source: Court et al 2014
CHR	START	END	nCpG	Gene
1	68515433	68517545	17	DIRAS3
2	207114583	207136544	8	ZDBF2
4	89618184	89619237	15	NAP1L5
6	3849082	3850359	25	FAM50B
6	144328078	144329888	16	PLAGL1
6	160426558	160427561	2	IGF2R
7	50848726	50851312	9	GRB10
7	94285537	94287960	53	PEG10
7	130130122	130134388	55	MEST
8	141108147	141111081	8	TRAPPC9
10	121578046	121578727	4	INPP5F
11	2018812	2024740	48	H19
11	2153991	2155112	9	IGF2DMR2
11	2168333	2169768	1	IGF2DMR0
11	2719948	2722259	30	KvDMR1
13	48892341	48895763	12	RB1
14	101275427	101278058	0	IG-DMR
14	101290524	101293978	33	MEG3
15	23807086	23812495	12	MKRN3
15	23892425	23894029	6	MAGEL2
15	23931451	23932759	8	NDN
15	25068564	25069481	8	SNRPN
15	25093008	25093829	4	SNRPN
15	25123027	25123905	5	SNRPN
15	25200004	25201976	7	SNURF
15	99408496	99409650	7	IGF1R
16	3492828	3494463	11	ZNF597
19	54040510	54042212	11	ZNF331
19	57348493	57353271	36	PEG3
20	30134663	30135933	9	MCTS2P/HM13
20	36148604	36150528	35	BLCAP/NNAT
20	42142365	42144040	25	L3MBTL
20	57414039	57418612	23	GNAS
20	57425649	57428033	62	NESP-AS
20	57428905	57431463	6	GNASXL
20	57463265	57465201	38	GNASEx1A
1	68512505	68513486	8	DIRAS3Ex2
14	101370741	101371419	1	MEG8
15	24346736	24347142	1	SNRPNintragenic
15	24671872	24672679	4	SNRPNintragenic
15	24722753	24723071	1	SNRPNintragenic
15	25017924	25018886	4	SNRPNintragenic
16	3481801	3482388	2	ZNF597
19	54057086	54058425	4	ZNF331
1	40024626	40025540	4	PPIEL
6	170054504	170055618	2	WDR27
7	154862719	154863382	6	HTR5A
8	37604992	37606088	7	CXORF56
21	40757510	40758276	4	WRB
22	42077774	42078873	8	NHP2L1

### Sheet: Sex hormone genes
Sex hormone-related genes considered for enrichment analysis; source: Singmann et al., 2015
Gene	CHR
AKR1C2	10
AKR1C3	10
AKR1C4	10
ALB	4
AMH	19
AR	X
ATM	11
BMPR1A	10
CGA	6
CGF1	X
CYP11A1	15
CYP19A1	15
CYP21A2	6
ERCC2	19
ERCC3	2
ESR1	6
ESR2	14
GH1	17
GNRHR	4
HSD11B1	1
HSD11B2	16
HSD17B1	17
HSD17B10	X
HSD17B11	4
HSD17B12	11
HSD17B13	4
HSD17B14	19
HSD17B2	16
HSD17B3	9
HSD17B4	5
HSD17B6	12
HSD17B7	1
HSD17B8	6
HSD3B1	1
HSD3B2	1
HTR2A	13
IGF1	12
IGF2BP2	3
INSR	19
KAL1	X
KDM6A	X
KISS1	1
KISS1R	19
LEP	7
LHB	19
LHCGR
MKRN3	15
NOS1	12
NOS3	7
NR0B1	X
NR3C1	5
NR3C2	4
NR5A1	9
POMC	2
PPARA	22
PPP1R1B	17
PRL	6
PROP1	5
RDH5	12
SHBG	17
SLC25A	22
SLC29A3	10
SOX10	22
SOX2	3
SRD5A1	5
SRD5A2	2
SRY	Y
SRY	Y
TBX3	12
TPH2	12
TRIM37	17
TTR	18
UTY	Y
WT1	11
